# Genomic characterization and molecular evolution of human Monkeypox viruses

**DOI:** 10.1101/2022.10.17.512603

**Authors:** Patrícia Aline Gröhs Ferrareze, Rute Alves Pereira e Costa, Claudia Elizabeth Thompson

**Affiliations:** Graduate Program in Health Sciences, Universidade Federal de Ciências da Saúde de Porto Alegre (UFCSPA), Porto Alegre, RS, Brazil; Sociedade Brasileira de Valorização das Sociedades Médicas (SOBEMED), São Paulo, Brazil; Department of Pharmacosciences, Universidade Federal de Ciências da Saúde de Porto Alegre (UFCSPA), Porto Alegre, RS, Brazil

**Keywords:** Monkeypox virus, molecular evolution, genomic synteny, biological process, immunomodulatory functions, host-pathogen interaction

## Abstract

Monkeypox virus is a member of the Poxviridae family, as variola and vaccinia viruses, presenting a linear double-strand DNA genome approximately ≈197 kb long, which encodes ≈190 non overlapping ORFs. Genomic comparison of Central and West African clades shows the presence of unique genes that promote different disease presentations according to the strain. Since the last smallpox vaccination efforts ended in the mid-1980s, nowadays, there is concern about the recent spread of human monkeypox disease around the world. Currently, almost 70,000 human monkeypox cases are diagnosed in the world, of which more than 7,800 are from Brazil. This study aims to evaluate genomic epidemiology and molecular evolution of hMpxV genomes. Using computational biology to analyze 604 hMpxV genomes from 1960 up to 2022, it was possible to observe synteny breaks and gene conservation between Central and West clade genomes, with the presence of strains associated with the 2022 outbreak assigned to West African clade. Evidence of diversifying selective pressure on specific sites from protein coding sequences acting on immunomodulatory processes was identified. The existence of different sites under diversifying - and purifying - selection in paralog genes denotes adaptation mechanisms underlying the host-pathogen interaction of Monkeypox virus in human species.

**HIGHLIGHTS:**

- Synteny breaks were identified among West and Central African genomes with sequence identity of 96.5%
- Positive selection evidence was found on sites from genes of immunomodulatory functions
- Different sites under diversifying and purifying selection were observed in paralog genes
- Genomes from the 2022 outbreak are phylogenetically assigned to the West African clade
