## Supplementary File 4 for "Genomic characterization and molecular evolution of human Monkeypox viruses"

### Sheet: negative
FEL
CDS	Site	alpha	beta	LRT	Prob	Biological Process
AAY97199	125	150.810	0.000	5.028	0.0249
AAY97200	31	78.378	0.000	3.125	0.0771	tumor necrosis factor-mediated signaling pathway
AAY97200	221	51.669	0.001	2.777	0.0956
AAY97201	256	128.770	0.000	3.654	0.0559
AAY97201	502	53.208	0.000	2.711	0.0996
AAY97201	518	69.209	0.000	2.747	0.0974
AAY97202	27	120.788	0.000	3.205	0.0734
AAY97202	116	100.572	0.015	4.004	0.0454
AAY97202	342	145.035	0.000	3.263	0.0708
AAY97202	431	150.908	0.016	3.419	0.0645
AAY97397	27	101.098	0.000	2.805	0.0940
AAY97397	116	103.248	0.000	4.148	0.0417
AAY97397	264	65.442	0.000	2.858	0.0909
AAY97397	431	99.377	0.000	2.991	0.0837
AAY97206	23	37.831	0.000	3.640	0.0564	regulation of epidermal growth factor-activated receptor activity
AAY97214	34	42.680	0.000	2.714	0.0995
AAY97214	94	44.555	0.000	2.749	0.0973
AAY97222	84	5713.594	0.000	3.255	0.0712	modulation by virus of host apoptotic process; suppression by virus of host NF-kappaB cascade
AAY97227	24	98.089	0.000	3.469	0.0625	negative regulation of endopeptidase activity
AAY97228	414	567.453	0.000	2.798	0.0944	nucleic acid phosphodiester bond hydrolysis
AAY97229	247	10000.000	0.000	4.303	0.0381
AAY97231	78	78.969	0.000	3.466	0.0626	suppression by virus of host apoptotic process
AAY97231	218	218.108	0.000	4.833	0.0279
AAY97240	128	248.999	0.000	3.530	0.0603	protein phosphorylation
AAY97248	338	10000.000	0.000	4.905	0.0268	mRNA processing
AAY97248	391	338.463	0.000	4.332	0.0374
AAY97248	421	208.627	0.000	3.177	0.0747
AAY97250	19	122.861	0.000	3.136	0.0766	suppression by virus of host apoptotic process; suppression by virus of host type I interferon production; suppression by virus of host type I interferon-mediated signaling pathway; suppression by virus of host viral-induced cytoplasmic pattern recognition receptor signaling pathway via inhibition of IRF3 activity; suppression by virus of host viral-induced cytoplasmic pattern recognition recepto…
AAY97250	89	71.716	0.000	2.915	0.0878
AAY97251	178	63.619	0.000	3.027	0.0819	DNA-templated transcription; DNA-templated viral transcription
AAY97251	223	45.070	0.000	2.971	0.0848
AAY97254	64	48.111	0.000	3.016	0.0825	virion assembly
AAY97254	195	100.919	0.000	4.299	0.0381
AAY97254	313	45.269	0.000	2.847	0.0916
AAY97254	337	166.812	0.000	4.970	0.0258
AAY97254	501	145.035	0.000	4.672	0.0307
AAY97258	36	183.288	0.000	3.784	0.0517
AAY97264	122	5713.594	0.000	3.101	0.0783	chromosome condensation; viral DNA genome replication
AAY97264	192	143.223	0.000	2.886	0.0894
AAY97264	250	143.223	0.000	3.208	0.0733
AAY97267	50	63.799	0.000	3.587	0.0582	viral process
AAY97267	291	72.059	0.000	3.041	0.0812
AAY97268	28	34.816	0.000	3.891	0.0485	proteolysis
AAY97268	84	178.002	0.000	5.329	0.0210
AAY97268	97	21.710	0.000	2.891	0.0891
AAY97268	275	61.857	0.000	2.927	0.0871
AAY97268	302	67.759	0.000	3.006	0.0830
AAY97270	357	225.565	0.000	4.011	0.0452	proteolysis; viral life cycle
AAY97270	429	216.938	0.000	2.935	0.0867
AAY97274	131	179.676	0.000	3.625	0.0569	DNA repair; nucleic acid phosphodiester bond hydrolysis
AAY97274	167	176.788	0.000	4.162	0.0413
AAY97274	390	82.904	0.000	3.059	0.0803
AAY97276	123	5713.594	0.000	4.369	0.0366
AAY97276	161	5713.594	0.000	4.377	0.0364
AAY97282	76	102.530	0.000	3.171	0.0749
AAY97282	226	79.794	0.000	3.133	0.0767
AAY97285	9	76.552	0.000	2.790	0.0949
AAY97296	269	165.074	0.000	3.621	0.0571	DNA topological change
AAY97299	8	52.207	0.000	3.089	0.0788
AAY97299	15	27.636	0.000	2.842	0.0918
AAY97299	21	45.628	0.000	3.890	0.0486
AAY97301	126	102.957	0.000	3.283	0.0700	DNA repair; viral DNA genome replication
AAY97305	71	129.868	0.000	2.997	0.0834	virion attachment to host cell; viral entry into host cell
AAY97307	175	39.759	0.000	3.424	0.0643	dephosphorylation
AAY97307	208	111.797	0.000	3.165	0.0752
AAY97308	549	199.369	0.000	3.452	0.0632	chromatin remodeling; DNA-templated transcription
AAY97310	48	76.537	0.000	3.724	0.0536	response to antibiotic
AAY97310	141	77.079	0.000	3.638	0.0565
AAY97310	195	167.780	0.000	3.875	0.0490
AAY97310	266	73.677	0.000	2.979	0.0843
AAY97312	63	149.838	0.000	2.925	0.0872	DNA-templated viral transcription; regulation of viral transcription
AAY97314	59	77.254	0.000	2.922	0.0874
AAY97314	423	60.554	0.000	2.990	0.0838
AAY97316	94	94.866	0.000	3.494	0.0616	DNA-templated transcription
AAY97321	621	107.393	0.000	2.948	0.0860
AAY97330	247	88.197	0.000	3.455	0.0630
AAY97330	287	72.814	0.000	3.021	0.0822
AAY97330	473	71.318	0.000	4.603	0.0319
AAY97333	328	73.968	0.000	3.066	0.0799
AAY97336	220	136.509	0.000	3.505	0.0612	DNA-templated transcription
AAY97336	641	358.013	0.000	4.051	0.0441
AAY97336	875	304.923	0.000	3.851	0.0497
AAY97336	1065	112.629	0.000	2.808	0.0938
AAY97340	589	158.526	0.000	4.009	0.0453	viral process
AAY97340	620	93.638	0.000	3.051	0.0807
AAY97341	51	81.800	0.000	3.654	0.0559	fusion of virus membrane with host plasma membrane; C:viral envelope
AAY97341	97	49.827	0.000	3.460	0.0629
AAY97341	268	51.967	0.000	3.088	0.0789
AAY97341	401	51.967	0.000	3.517	0.0607
AAY97346	129	232.116	0.000	3.280	0.0701
AAY97348	132	85.130	0.000	3.073	0.0796
AAY97351	55	57.670	0.000	2.769	0.0961
AAY97351	205	88.019	0.000	3.630	0.0568
AAY97352	178	49.167	0.000	2.839	0.0920
AAY97354	24	55.317	0.000	2.918	0.0876	positive regulation of cell-cell adhesion; positive regulation of inflammatory response; positive regulation of phagocytosis
AAY97354	35	25.466	0.000	2.864	0.0906
AAY97360	2	95.822	0.000	3.979	0.0461	superoxide metabolic process
AAY97365	147	183.288	0.000	4.184	0.0408	DNA replication; DNA ligation; DNA repair; DNA recombination; DNA biosynthetic process
AAY97366	194	140.644	0.000	4.458	0.0347
AAY97368	145	53.522	0.000	3.310	0.0689
AAY97368	292	91.085	0.000	3.543	0.0598
AAY97369	82	73.187	0.000	4.183	0.0408	protein phosphorylation
AAY97369	101	120.172	0.000	4.564	0.0327
AAY97369	177	56.612	0.000	3.219	0.0728
AAY97369	245	55.698	0.000	3.028	0.0818
AAY97370	55	86.306	0.000	3.056	0.0805	suppression by virus of host innate immune response; nucleic acid phosphodiester bond hydrolysis
AAY97371	376	56.745	0.000	3.712	0.0540
AAY97371	501	32.603	0.000	2.869	0.0903
AAY97372	132	75.326	0.000	3.674	0.0553	negative regulation of complement activation
AAY97376	79	18.852	0.000	2.834	0.0923
AAY97380	125	75.034	0.000	4.389	0.0362	suppression by virus of host NF-kappaB cascade
AAY97382	42	58.461	0.000	4.667	0.0308	modulation by virus of host process; cytokine-mediated signaling pathway
AAY97389	121	99.662	0.000	3.597	0.0579	negative regulation of endopeptidase activity
AAY97392	24	174.061	0.000	3.861	0.0494
AAY97394	25	34.200	0.000	3.629	0.0568
AAY97394	92	27.392	0.000	2.758	0.0968
AAY97394	137	29.621	0.000	3.184	0.0744
AAY97399	31	91.038	0.000	3.040	0.0812	tumor necrosis factor-mediated signaling pathway
AAY97399	221	62.503	0.000	2.908	0.0882
AAY97400	125	172.509	0.000	5.565	0.0183

### Sheet: positive
FUBAR
CDS	Site	alpha	beta	Post. Prob	alpha	beta	LRT	Prob
AAY97202	312	4.482	36.464	0.9333
AAY97205	62	3.947	24.712	0.9057
AAY97205	64	3.913	28.960	0.9242
AAY97210	258	3.738	34.489	0.9423
AAY97210	426	3.373	34.249	0.9485
AAY97212	255	3.637	24.691	0.9140
AAY97213	85	2.536	30.287	0.9556
AAY97223	25	3.581	30.392	0.9339
AAY97224	16	4.350	36.237	0.9352
AAY97226	256	4.190	30.127	0.9192
AAY97233	473	2.184	31.477	0.9627	0.000	33.334	3.085	0.0790
AAY97233	476	3.706	25.479	0.9123
AAY97233	478	4.439	34.560	0.9313
AAY97241	319	3.698	31.946	0.9362
AAY97249	485	4.465	33.039	0.9228
AAY97249	88	3.666	32.970	0.9385
AAY97255	38	3.510	30.287	0.9331
AAY97257	785	4.202	35.889	0.9368
AAY97260	515	2.498	35.993	0.9687	0.000	104.650	3.851	0.0497
AAY97269	428	2.375	33.498	0.9650	0.000	56.669	2.954	0.0857
AAY97269	432	3.128	32.911	0.9487
AAY97269	441	3.769	35.854	0.9442
AAY97278	30	3.255	35.211	0.9528
AAY97279	194	3.612	33.409	0.9415
AAY97290	337	3.292	34.932	0.9505
AAY97298	3	3.966	35.897	0.9409
AAY97298	543	3.964	35.584	0.9401
AAY97300	171	2.535	25.878	0.9007
AAY97302	685	4.455	33.757	0.9246
AAY97303	4	3.762	31.903	0.9349
AAY97315	63	2.876	35.851	0.9611	0.000	57.741	3.112	0.0777
AAY97350	46	4.060	34.490	0.9354
AAY97357	63	4.267	31.832	0.9241
AAY97361	4	4.374	35.391	0.9319
AAY97367	2	3.619	21.985	0.9137
AAY97367	3	3.664	28.575	0.9314
AAY97367	4	3.742	22.907	0.9060
AAY97378	87	1.760	24.985	0.9124	0.000	84.473	3.550	0.0595
AAY97385	235	6.032	37.459	0.9007
AAY97386	689	3.731	38.212	0.9545
AAY97386	713	6.977	41.756	0.9018
AAY97391	1583	4.172	33.519	0.9306
AAY97397	242	4.618	35.530	0.9283
AAY97398	263	3.439	33.356	0.9461
AAY97398	567	3.890	35.275	0.9428
AAY97398	68	3.366	30.274	0.9388
